# Effects of technical noise on bulk RNA-seq differential gene expression inference

**DOI:** 10.1101/843789

**Authors:** Dylan Sheerin, Daniel O’Connor, Andrew J Pollard, Irina Mohorianu

## Abstract

**Motivation:** Inconsistent, analytical noise introduced either by the sequencing technology or by the choice of read-processing tools can bias bulk RNA-seq analyses by shifting the focus to the variation in expression of low-abundance transcripts; as a consequence these highly-variable genes are often included the differential expression (DE) call and impact the interpretation of results.

**Results:** To illustrate the effects of “noise”, we present simulated datasets following closely the characteristics of a *H.sapiens* and a *M.musculus* dataset, respectively, highlighting the extent of technical-noise in both a high inter-individual variability (*H. sapiens*) and reduced variability (*M. Musculus*) setup. The sequencing-induced noise is assessed using correlations of distributions of expression across transcripts; analytical noise is evaluated through side-by-side comparisons of several standard choices. The proportion of genes in the noise-range differs for each tool combi-nation. Data-driven, sample-specific noise-thresholds were applied to reduce the impact of low-level variation. Noise-adjustment reduced the number of significantly DE genes and gave rise to convergent calls across tool combinations.

**Availability:** The code for determining the sequence-derived noise is available for download from: https://github.com/yry/noiseAnalysis/tree/master/noiseDetection_mRNA; the code for running the analysis is available for download from: https://github.com/sheerind/noise_detection.
