## Supplementary material for "Effects of technical noise on bulk RNA-seq differential gene expression inference": S1 Table. Supplementary Table 1.

### Sheet: Sheet1
Sample	Redundant to non-redundant					HISAT2				STAR				Kallisto
	Total reads	% Accepted	Redundant (R) reads	Non-redundant (NR) reads	Complexity (NR/R)	Processed	% Aligned 0 times	% Aligned 1 time	% Aligned > 1 time	Processed	% Uniquely aligned	% Multimapping	% Not aligned	Reads processed	Reads pseudoaligned
0002-V03-FG01_1	21899372	99.6226	21816710	15071617	0.690829	21899372	7.53829	89.0153	3.44643	21899372	92.8449	4.57727	2.57786	21899372	7174978
0002-V03-FG01_2	21899372	98.8664	21651106	16861847	0.778798
0002-V05-FG01_1	20977640	98.5891	20681652	14593181	0.70561	20977640	7.24733	88.9308	3.82186	20977640	92.7365	4.89916	2.36434	20977640	7033276
0002-V05-FG01_2	20977640	99.3933	20850361	16612994	0.796772
0019-V03-FG01_1	32917715	98.7763	32514861	19932588	0.61303	32917715	10.9666	85.8643	3.16905	32917715	91.1998	4.21192	4.58825	32917715	12290128
0019-V03-FG01_2	32917715	98.3877	32386929	23714214	0.732216
0019-V05-FG01_1	24675044	98.7896	24376359	11768841	0.482797	24675044	9.57637	84.7736	5.65004	24675044	88.3466	7.87899	3.77439	24675044	11240715
0019-V05-FG01_2	24675044	98.396	24279223	14709028	0.605828
0023-V03-FG01_1	23067806	99.6225	22980707	14902538	0.64848	23067806	8.0455	88.81	3.14447	23067806	92.662	4.24209	3.09592	23067806	7961606
0023-V03-FG01_2	23067806	98.8611	22805066	17086361	0.749235
0023-V05-FG01_1	19652700	99.223	19499951	13075295	0.67053	19652700	8.09826	88.7816	3.12011	19652700	92.6064	4.20362	3.18996	19652700	6826163
0023-V05-FG01_2	19652700	99.255	19506234	14958821	0.766874
0027-V03-FG01_1	33133491	98.774	32727249	18740854	0.572638	33133491	10.0741	86.6774	3.24853	33133491	91.2999	4.4276	4.27247	33133491	12009132
0027-V03-FG01_2	33133491	98.3892	32599712	22723139	0.697035
0027-V05-FG01_1	19764836	99.6201	19689715	13711110	0.696359	19764836	9.09296	87.8964	3.01064	19764836	92.2303	3.99586	3.77382	19764836	6440336
0027-V05-FG01_2	19764836	98.8654	19540521	15468842	0.791629
0033-V03-FG01_1	19752174	99.6199	19677097	13256162	0.673685	19752174	7.49228	89.0651	3.44263	19752174	92.8289	4.80436	2.36671	19752174	6940580
0033-V03-FG01_2	19752174	98.8699	19528947	14948640	0.765461
0033-V05-FG01_1	19513163	98.9912	19316282	13617684	0.704985	19513163	8.4943	87.4009	4.10479	19513163	91.0011	5.60092	3.39802	19513163	6090575
0033-V05-FG01_2	19513163	98.5925	19238493	15072329	0.783446
0035-V03-FG01_1	17572934	99.2145	17434898	12468798	0.715163	17572934	7.93881	88.907	3.15423	17572934	92.9289	4.25542	2.81571	25967765	11316735
0035-V03-FG01_2	17572934	99.2532	17441684	13899334	0.796903
0035-V05-FG01_1	25967765	93.7905	24355278	13447584	0.552142	25967765	9.69261	86.7877	3.51969	25967765	91.3869	4.7007	3.91245	17572934	5657818
0035-V05-FG01_2	25967765	98.5616	25594208	17256725	0.674243
0038-V03-FG01_1	18301959	99.6248	18233283	12470176	0.683924	18301959	7.83789	88.695	3.46711	18301959	92.6177	4.65653	2.72576	18301959	6523104
0038-V03-FG01_2	18301959	98.867	18094576	14004509	0.773962
0038-V05-FG01_1	19188960	98.5951	18919369	10240923	0.541293	19188960	8.00053	86.2375	5.76194	19188960	88.9308	8.04914	3.02001	19188960	8775507
0038-V05-FG01_2	19188960	99.3954	19072940	12237250	0.641603
0039-V03-FG01_1	27249717	93.8188	25565351	14476149	0.566241	27249717	10.0166	85.9266	4.05681	27249717	90.3797	5.45837	4.16189	27249717	11445669
0039-V03-FG01_2	27249717	98.5708	26860227	18138057	0.675276
0039-V05-FG01_1	21545223	99.2047	21373868	12787041	0.598256	21545223	7.82906	88.1666	4.00436	21545223	91.8466	5.3274	2.82599	21545223	9237519
0039-V05-FG01_2	21545223	99.2454	21382602	14954679	0.699385
0052-V03-FG01_1	27755075	93.7854	26030181	16139343	0.620024	27755075	9.56363	86.7256	3.71076	27755075	91.0487	5.08693	3.86438	27755075	9159659
0052-V03-FG01_2	27755075	98.5618	27355822	19705974	0.720358
0052-V05-FG01_1	19757776	98.5989	19480950	13526864	0.694364	19757776	7.96029	87.972	4.06772	19757776	91.6948	5.38678	2.91844	19757776	6967289
0052-V05-FG01_2	19757776	99.396	19638442	15519902	0.790282
0053-V03-FG01_1	27788004	98.7859	27450614	16780262	0.611289	27788004	9.65159	87.2106	3.13786	27788004	92.0306	4.3051	3.66434	27788004	10161833
0053-V03-FG01_2	27788004	98.3914	27340962	20053967	0.733477
0053-V05-FG01_1	26119192	98.7848	25801783	13894032	0.538491	26119192	9.60422	86.0277	4.36811	26119192	90.3295	6.04829	3.62218	26119192	11073647
0053-V05-FG01_2	26119192	98.3919	25699146	16966284	0.660189
0061-V03-FG01_1	20457260	98.984	20249413	14664026	0.72417	20457260	7.53862	88.6564	3.805	20457260	92.207	5.02559	2.76745	20457260	6149067
0061-V03-FG01_2	20457260	98.5893	20168669	16214710	0.803955
0061-V05-FG01_1	22022838	98.9815	21798526	13040745	0.59824	22022838	7.08959	88.1674	4.74306	22022838	91.164	6.41282	2.42322	22022838	8836078
0061-V05-FG01_2	22022838	98.5793	21709960	15053461	0.69339
0062-V03-FG01_1	18149858	99.6254	18081857	13467722	0.74482	18149858	12.9376	83.2403	3.82209	18149858	88.132	5.24694	6.62104	18149858	6085506
0062-V03-FG01_2	18149858	98.8681	17944395	14366998	0.80064
0062-V05-FG01_1	18891364	98.9836	18699342	11533845	0.616805	18891364	7.38618	85.8482	6.7656	18891364	88.2513	9.16419	2.58451	18891364	7158137
0062-V05-FG01_2	18891364	98.5901	18625003	13056036	0.700995
0071-V03-FG01_1	20983370	99.202	20815913	13927904	0.669099	20983370	7.2991	89.819	2.8819	20983370	93.4225	3.8501	2.72738	20983370	7341871
0071-V03-FG01_2	20983370	99.2449	20824913	15997184	0.768175
0071-V05-FG01_1	17426640	98.9805	17248961	10046535	0.582443	17426640	7.37043	86.6919	5.93772	17426640	89.3938	7.86353	2.74264	17426640	8152595
0071-V05-FG01_2	17426640	98.5896	17180842	11469713	0.667587
0074-V03-FG01_1	25107926	99.2072	24908850	13861906	0.556505	25107926	7.34295	88.3445	4.31257	25107926	91.6776	5.59083	2.73156	25107926	11006774
0074-V03-FG01_2	25107926	99.2468	24918775	16435906	0.659579
0074-V05-FG01_1	29331176	93.7823	27507429	16855569	0.612764	29331176	9.83894	86.3948	3.76623	29331176	90.7738	5.10252	4.12365	29331176	10066868
0074-V05-FG01_2	29331176	98.5589	28908461	20680853	0.715391
0088-V03-FG01_1	20197623	99.6231	20121501	12650688	0.628715	20197623	8.01295	87.7838	4.20328	20197623	91.2394	5.81711	2.94353	20197623	7418789
0088-V03-FG01_2	20197623	98.8716	19969690	14564091	0.72931
0088-V05-FG01_1	30159481	93.8138	28293717	17570576	0.621006	30159481	9.69733	87.172	3.1307	30159481	91.5975	4.29283	4.10966	30159481	10419763
0088-V05-FG01_2	30159481	98.5649	29726608	21781297	0.732721
0091-V03-FG01_1	28371299	98.7752	28023776	17582143	0.627401	28371299	10.4585	86.9513	2.59024	28371299	92.2066	3.55202	4.24138	28371299	9465810
0091-V03-FG01_2	28371299	98.3885	27914040	21002150	0.752387
0091-V05-FG01_1	31712428	93.813	29750377	17110724	0.575143	31712428	9.207	87.4813	3.31168	31712428	91.901	4.57031	3.52874	31712428	12221149
0091-V05-FG01_2	31712428	98.5595	31255593	21588597	0.690711
0097-V03-FG01_1	26961711	93.8111	25293073	15196596	0.60082	26961711	9.18947	87.6382	3.17238	26961711	92.1263	4.29071	3.58303	26961711	10800137
0097-V03-FG01_2	26961711	98.5652	26574832	18963904	0.713604
0097-V05-FG01_1	17964211	98.974	17779898	12195020	0.685888	17964211	7.51656	87.9483	4.53514	17964211	91.2704	6.08616	2.64344	17964211	5980024
0097-V05-FG01_2	17964211	98.5831	17709664	13618530	0.768989
0103-V03-FG01_1	20529943	99.6236	20452673	12796692	0.625673	20529943	7.63179	89.1594	3.20881	20529943	92.8621	4.34382	2.79405	20529943	8178862
0103-V03-FG01_2	20529943	98.8672	20297386	14885111	0.733351
0103-V05-FG01_1	16041510	98.5988	15816685	9559892	0.604418	16041510	8.02545	85.544	6.43051	16041510	87.6918	9.25913	3.04903	16041510	6115163
0103-V05-FG01_2	16041510	99.3955	15944498	11029542	0.691746
0105-V03-FG01_1	21372578	99.6188	21291099	14589247	0.685228	21372578	8.01628	89.2368	2.7469	21372578	93.2494	3.84153	2.90908	21372578	7076543
0105-V03-FG01_2	21372578	98.8617	21129282	16560213	0.783757
0105-V05-FG01_1	31396322	93.8359	29461018	17259986	0.585858	31396322	9.64812	86.6424	3.70949	31396322	90.9586	5.10216	3.93921	31396322	12032566
0105-V05-FG01_2	31396322	98.5683	30946783	21477311	0.694008
0112-V03-FG01_1	28065267	98.782	27723426	16465276	0.593912	28065267	9.5662	87.2987	3.13506	28065267	91.9812	4.28063	3.73815	28065267	10664196
0112-V03-FG01_2	28065267	98.3909	27613645	19775113	0.716136
0112-V05-FG01_1	27695065	98.7902	27360008	14789611	0.540556	27695065	9.61288	86.3839	4.0032	27695065	90.8103	5.51519	3.67451	27695065	11437508
0112-V05-FG01_2	27695065	98.3946	27250406	18128362	0.665251
0114-V03-FG01_1	27362252	98.7774	27027698	14585902	0.539665	27362252	9.87312	86.7206	3.40628	27362252	91.5677	4.54952	3.88278	27362252	11951341
0114-V03-FG01_2	27362252	98.3907	26921848	17985495	0.668063
0114-V05-FG01_1	19232929	99.0002	19040635	12689128	0.666424	19232929	7.09719	88.5789	4.32388	19232929	91.7894	5.78653	2.42408	19232929	7068568
0114-V05-FG01_2	19232929	98.6022	18964095	14263821	0.752149
0123-V03-FG01_1	18060082	99.0124	17881708	11859861	0.66324	18060082	7.12122	87.9795	4.89932	18060082	90.9372	6.50245	2.56034	18060082	6262694
0123-V03-FG01_2	18060082	98.6095	17808960	13294498	0.746506
0123-V05-FG01_1	15093626	98.5926	14881183	10332893	0.69436	15093626	8.09155	87.0419	4.86655	15093626	90.456	6.36935	3.17466	15093626	5385184
0123-V05-FG01_2	15093626	99.3946	15002247	11679383	0.778509
0124-V03-FG01_1	17207477	99.2195	17073159	8965324	0.525112	17207477	7.84488	88.1635	3.9916	17207477	91.4921	5.33337	3.17455	17207477	9377868
0124-V03-FG01_2	17207477	99.2567	17079530	10761189	0.630064
0124-V05-FG01_1	28231203	93.8033	26481778	13368650	0.504824	28231203	9.30099	86.5096	4.1894	28231203	90.7094	5.62036	3.67021	28231203	13499516
0124-V05-FG01_2	28231203	98.5636	27825668	17174016	0.6172
0133-V03-FG01_1	18214253	99.6277	18146431	10646335	0.58669	18214253	7.64147	87.6107	4.74786	18214253	90.5016	6.55828	2.94009	18214253	7716970
0133-V03-FG01_2	18214253	98.876	18009507	12224725	0.678793
0133-V05-FG01_1	22117825	98.975	21891093	12766765	0.583194	22117825	7.30831	87.2995	5.39219	22117825	90.3154	7.12227	2.5623	22117825	9108032
0133-V05-FG01_2	22117825	98.582	21804177	14768589	0.677328
0138-V03-FG01_1	27882476	93.7847	26149481	14798069	0.565903	27882476	10.0047	86.2694	3.72587	27882476	90.7332	5.02803	4.23877	27882476	12379809
0138-V03-FG01_2	27882476	98.5644	27482162	18556377	0.675215
0138-V05-FG01_1	18768727	98.5865	18503430	12566225	0.679129	18768727	9.15771	86.9046	3.93764	18768727	90.8674	5.19411	3.9385	18768727	7107539
0138-V05-FG01_2	18768727	99.3901	18654256	14496907	0.777137
0143-V03-FG01_1	22399633	99.1997	22220361	14266247	0.642035	22399633	7.32803	89.2236	3.4484	22399633	92.8335	4.55517	2.61135	22399633	8142223
0143-V03-FG01_2	22399633	99.2437	22230197	16477983	0.741243
0143-V05-FG01_1	34799062	93.8328	32652925	18623996	0.570362	34799062	9.8756	86.9372	3.1872	34799062	91.6654	4.37659	3.95796	34799062	13258752
0143-V05-FG01_2	34799062	98.5563	34296620	23739783	0.69219
0149-V03-FG01_1	31682105	93.7931	29715636	17136920	0.576697	31682105	9.14461	87.6605	3.19487	31682105	92.2146	4.31396	3.47145	31682105	13275655
0149-V03-FG01_2	31682105	98.5627	31226698	21546718	0.690009
0149-V05-FG01_1	17020462	98.6053	16783074	11841246	0.705547	17020462	8.15815	87.3767	4.46511	17020462	91.1526	5.81092	3.03646	17020462	5884195
0149-V05-FG01_2	17020462	99.4007	16918451	13446435	0.794779
0152-V03-FG01_1	27674352	98.7809	27336947	17572700	0.642819	27674352	10.4847	86.8213	2.69404	27674352	92.1064	3.60856	4.28507	27674352	8711201
0152-V03-FG01_2	27674352	98.3892	27228536	20718601	0.760915
0152-V05-FG01_1	18927050	98.9827	18734493	12240860	0.653386	18927050	7.72903	88.205	4.06601	18927050	91.1519	5.79321	3.05492	18927050	6971070
0152-V05-FG01_2	18927050	98.5819	18658640	13830942	0.741262
8087-V03-FG01_1	32071775	98.7661	31676021	18087613	0.571019	32071775	9.99612	87.0996	2.90429	32071775	91.9059	3.76003	4.33407	32071775	12450412
8087-V03-FG01_2	32071775	98.3863	31554207	22101728	0.700437
8087-V05-FG01_1	18776235	98.9837	18585409	12908112	0.694529	18776235	7.31793	88.6655	4.01652	18776235	92.4573	5.25791	2.2848	18776235	6037478
8087-V05-FG01_2	18776235	98.5809	18509776	14444734	0.780384
8123-V03-FG01_1	29348612	93.8049	27530441	15739160	0.5717	29348612	9.35532	87.5098	3.13493	29348612	92.1176	4.1179	3.7645	29348612	12596619
8123-V03-FG01_2	29348612	98.5565	28924946	19922698	0.688772
8123-V05-FG01_1	20148449	99.2128	19989839	12765660	0.638607	20148449	6.66488	90.2314	3.10376	20148449	93.5442	4.06003	2.39582	20148449	8074863
8123-V05-FG01_2	20148449	99.2499	19997293	14710047	0.735602
8892-V03-FG01_1	34018338	99.2264	33755173	21437823	0.635097	34018338	6.5526	89.9158	3.53155	34018338	92.99	4.55701	2.45302	34018338	11209327
8892-V03-FG01_2	34018338	99.2521	33763904	25091347	0.743141
8892-V05-FG01_1	23088409	99.619	23000424	14482511	0.629663	23088409	7.765	88.8616	3.37344	23088409	92.5485	4.52899	2.92255	23088409	9037241
8892-V05-FG01_2	23088409	98.8665	22826666	16634782	0.728743
