## Supplementary material for "Effects of technical noise on bulk RNA-seq differential gene expression inference": S2 Table. Supplementary Table 2.

### Sheet: Sheet1
Method combination		Raw	Expressed	% Unique	Control group		Test group
					Sig. up	Sig. down	Sig. up	Sig. down
HISAT2-StringTie	Unfiltered	58395	37814	62.0061	2319	586	3089	732
	CPM-filtered		18987	32.3168	2326	1389	2750	1999
	Unfiltered, noise-adjusted		35902	54.7574	1962	597	2644	716
	CPM-filtered, noise-adjusted		18986	26.2034	2166	1249	2681	1818
HISAT2-HTSeq	Unfiltered	58395	37638	60.6488	2400	930	3124	1144
	CPM-filtered		20109	36.0933	2628	1500	3101	2401
	Unfiltered, noise-adjusted		28506	43.019	1800	869	2456	1002
	CPM-filtered, noise-adjusted		20108	38.2229	2058	1151	2561	1773
HISAT2-featureCounts	Unfiltered	58395	39370	59.045	2511	850	3116	1248
	CPM-filtered		19638	34.5605	2621	1671	3120	2491
	Unfiltered, noise-adjusted		33965	52.1772	2085	875	2676	1262
	CPM-filtered, noise-adjusted		19637	33.7478	2329	1447	2878	2164
STAR-StringTie	Unfiltered	58395	38331	60.1054	1465	495	1875	510
	CPM-filtered		20199	36.378	1799	751	2155	856
	Unfiltered, noise-adjusted		33456	57.4277	1238	477	1556	535
	CPM-filtered, noise-adjusted		20198	37.4141	1549	611	1907	745
STAR-HTSeq	Unfiltered	58395	37857	60.2795	2478	707	2869	845
	CPM-filtered		20130	36.16	2605	1507	2935	2056
	Unfiltered, noise-adjusted		28760	43.5223	1878	604	2216	878
	CPM-filtered, noise-adjusted		20129	36.0333	2019	1090	2308	1626
STAR-featureCounts	Unfiltered	58395	39592	58.2214	2260	832	2803	961
	CPM-filtered		19533	34.2088	2648	1420	2908	2023
	Unfiltered, noise-adjusted		33725	51.8369	1926	884	2388	1068
	CPM-filtered, noise-adjusted		19532	33.1909	2349	1218	2636	1825
STAR-quantMode GeneCounts	Unfiltered	58299	38060	60.5334	2102	970	3773	800
	CPM-filtered		16953	24.1963	2455	1512	2735	2064
	Unfiltered, noise-adjusted		22627	28.2141	1598	1114	2197	807
	CPM-filtered, noise-adjusted		16952	24.1918	1981	1124	2298	1650
Kallisto	Unfiltered	39429	29494	23.2997	2098	852	2588	1123
	CPM-filtered		18603	30.9197	2179	1218	2542	1854
	Unfiltered, noise-adjusted		23413	30.624	1819	788	2277	1102
	CPM-filtered, noise-adjusted		18602	30.916	1971	979	2347	1550
